# Epigenetic differences between wild and cultivated grapevines highlight the contribution of DNA methylation during crop domestication

**DOI:** 10.1101/2023.10.12.562052

**Authors:** Alberto Rodriguez-Izquierdo, David Carrasco, Lakshay Anand, Roberta Magnani, Pablo Catarecha, Rosa Arroyo-Garcia, Carlos M. Rodriguez Lopez

**Affiliations:** Centro de Biotecnología y Genómica de Plantas (CBGP-INIA), CSIC - Universidad Politécnica de Madrid, Campus Montegancedo, Madrid, Spain; Environmental Epigenetics and Genetics Group (EEGG), Department of Horticulture, College of Agriculture, Food and environment, University of Kentucky, Lexington, KY, USA

**Keywords:** domestication, epigenomics, grapevine, epiGBS, wild, cultivated, methylation, epigenetic memory

## Abstract

The domestication process in grapevine facilitated the fixation of desired traits. The vegetative propagation of grapevines through cuttings has allowed for easier preservation of these genotypes compared to sexual reproduction. Nonetheless, even with vegetative propagation, different phenotypes often emerge within the same vineyard due to potential genetic somatic mutations in the genome. These mutations, however, are not the sole factors influencing phenotype. Alongside somatic variations, epigenetic variation has been proposed as pivotal player in regulating phenotypic variability acquired during domestication. The emergence of these epialleles might have significantly influenced grapevine domestication over time. This study aims to investigate the impact of the domestication process on the methylation patterns in cultivated grapevines. Reduced-representation bisulphite sequencing was conducted on 18 cultivated and wild accessions. Results revealed that cultivated grapevines exhibited higher methylation levels than their wild counterparts. Differential Methylation Analysis between wild and cultivated grapevines identified a total of 9955 differentially methylated cytosines, of which 78% where hypermethylated in cultivated grapevines. Functional analysis shows that core methylated genes (those consistently methylated in wild and cultivated accessions) are associated to stress response and terpenoid/isoprenoid metabolic processes. While genes presenting differential methylation are associated with proteins targeting to the peroxisome, ethylene regulation, histone modifications, and defense response. Additionally, our findings reveal that environmentally induced DNA methylation patterns are, at least partially, guided by the region of origin of wild grapevine accessions. Collectively, our results shed light on the pivotal roles that epialleles might have played throughout the domestication history of grapevines.
