## Supplementary Table 1 for "Epigenetic differences between wild and cultivated grapevines highlight the contribution of DNA methylation during crop domestication"

### Sheet: Supp.Table1
Supplementary Table 1: Sample metadata and raw sequencing results.
BGVCAM code	ID	taxonomy ID	genrus	specie	ssp	accesion	category	registration date	country	Region	Province	village	location	UTM X	UTM Y	zone (huso)	orientation	Number of Sequencies	Coverage (%)	Number of Usable Reads	Usable Reads (%)
ESP080-BGVCAM3298	CA2.9b	755351	Vitis	vinifera	sylvestris	CA2.9b	wine grape	2004-11-24	Spain	Andalucía	Cádiz	El Bosque	Rio Majaceite	277292,94	4072262,21	30	S	4971432	1.4	2365077	47.5734
ESP080-BGVCAM2930	CA4.1	755351	Vitis	vinifera	sylvestris	CA4.1	wine grape	2003-01-30	Spain	Andalucía	Cádiz	Prado del Rey	Pantano de los Hurones	271556,35	4066522,53	30	S	1876093	1.5	817208	43.559
ESP080-BGVCAM2948	CA5.1	755351	Vitis	vinifera	sylvestris	CA5.1	wine grape	2003-01-30	Spain	Andalucía	Cádiz	Ubrique	Rio Tavizna	277382,04	4067109,15	30	S	3579268	1.6	1630155	45.5444
ESP080-BGVCAM3014	H7.8	755351	Vitis	vinifera	sylvestris	H7.8	wine grape	2003-01-30	Spain	Andalucía	Huelva	Almonte	DoA±ana, Las Algaidas de Meloncillo y Carrizal	718114,61	4113719,79	29	S	2341797	1.5	1051627	44.9068
ESP080-BGVCAM3162	O1.5	755351	Vitis	vinifera	sylvestris	O1.5	wine grape	2003-02-27	Spain	Asturias	Asturias	Ponga	Rio Cares	331639,44	4781312,73	30	N	1106659	1.1	419029	37.8643
ESP080-BGVCAM3173	S1.7	755351	Vitis	vinifera	sylvestris	S1.7	wine grape	2003-02-11	Spain	Cantabria	Cantabria	Ramales de la Victoria	Cueva Covalanas	463486,85	4787565,10	30	N	1132912	1.1	441593	38.9786
ESP080-BGVCAM3051	SE3.4	755351	Vitis	vinifera	sylvestris	SE3.4	wine grape	2003-01-30	Spain	Andalucía	Sevilla	El Garrobo	Embalse Laminilla	749704,31	4172819,47	29	S	1400331	1.2	513381	36.6614
ESP080-BGVCAM3207	VI3.4	755351	Vitis	vinifera	sylvestris	VI3.4	wine grape	2003-01-09	Spain	Euskadi	Alava	Lantaron	Sobron	492316,56	4733273,51	30	N	1210403	1.1	542023	44.7804
ESP080-BGVCAM0929	ALBILLO_MAYOR	29760	Vitis	vinifera	vinifera	Albillo Mayor	wine grape	1914-01-01	Spain	Castilla y León	Palencia	nd	-	-	-	-	-	1366243	1.6	771275	56.4523
ESP080-BGVCAM0934	ALLAREN	29760	Vitis	vinifera	vinifera	Allarén	wine grape	1914-01-01	Spain	Castilla y León	León	nd	-	-	-	-	-	8249031	0.7	4869645	59.0329
ESP080-BGVCAM1110	BOCALILLA	29760	Vitis	vinifera	vinifera	Bocalilla	wine grape	1951-01-01	Spain	Comunidad de Madrid	Madrid	Madrid	-	-	-	-	-	3127912	2.2	1744321	55.7663
ESP080-BGVCAM0949	BRUJIDERA	29760	Vitis	vinifera	vinifera	Brujidera	wine grape	1914-01-01	Spain	Castilla-La Mancha	Toledo	nd	-	-	-	-	-	2047406	1.9	1022147	49.924
ESP080-BGVCAM1867	ESPADEIRO	29760	Vitis	vinifera	vinifera	Espadeiro	wine grape	1975-01-10	Spain	Galicia	Pontevedra	Cambados	-	-	-	-	-	5445367	2.6	2981903	54.7604
ESP080-BGVCAM2134	GRACIANO	29760	Vitis	vinifera	vinifera	Graciano	wine grape	1981-03-06	Spain	Navarra	Navarra	nd	-	-	-	-	-	1177539	1.3	609295	51.7431
ESP080-BGVCAM2030	HEBEN	29760	Vitis	vinifera	vinifera	Heben	wine grape	1980-01-05	Spain	Castilla-La Mancha	Guadalajara	Mondejar	-	-	-	-	-	1608918	1.7	814404	50.6181
ESP080-BGVCAM2184	JAEN_TINTO	29760	Vitis	vinifera	vinifera	Jaén Tinto	wine grape	1982-02-03	Spain	Andalucía	Granada	nd	-	-	-	-	-	1150468	1.3	589110	51.2061
ESP080-BGVCAM1526	MARFAL	29760	Vitis	vinifera	vinifera	Marfal	wine grape	1971-02-01	Spain	Extremadura	Cáceres	CaÒamero	-	-	-	-	-	1200311	2.4	727288	60.5916
ESP080-BGVCAM2119	ZALEMA	29760	Vitis	vinifera	vinifera	Zalema	wine grape	1981-01-21	Spain	Andalucía	Huelva	Moguer	-	691.937,15	4.127.514,17	29	-	1540624	1.7	779848	50.619
